# Microengineered transplantation of human solid tumors for in vitro studies of CAR T immunotherapy

**DOI:** 10.1101/2025.04.25.650709

**Authors:** Haijiao Liu, Estela Noguera-Ortega, Xuanqi Dong, Won Dong Lee, Jeehan Chang, Sezin Aday Aydin, Yumei Li, Yonghee Shin, Xinyi Shi, Maria Liousia, Marina C. Martinez, Joshua J. Brotman, Soyeon Kim, Zeyu Chen, Anni Wang, Zirui Ou, Jungwook Paek, Ju Young Park, Aidi Liu, Haonan Hu, Zebin Xiao, Dora Maria Racca, Se-jeong Kim, G. Scott Worthen, Wei Guo, Ellen Puré, Taewook Kang, Joshua D. Rabinowitz, E. John Wherry, Edmund K. Moon, Steven M. Albelda, Dan Dongeun Huh

## Abstract

Treatment of solid malignancies using chimeric antigen receptor (CAR) T cells remains a significant challenge, but current efforts to advance this therapy are challenged by our limited capacity to probe and understand cancer-immune interactions in human solid tumors. Here, we present a microengineered platform for in vitro modeling of malignant solid tumors during CAR T therapy. This system makes it possible to vascularize human tumor explants and perfuse them with blood-borne immune cells in a controlled manner. We first present a microphysiological model of human lung adenocarcinomas infused with CAR-T cells and show how this system can be used to simulate, visualize, and interrogate tumor-directed trafficking and effector function of CAR T cells. We then demonstrate the proof-of-principle of testing a chemokine-directed CAR T cell engineering strategy in a model of malignant pleural mesothelioma and validating our in vitro assessment using a matching in vivo mouse model. Finally, we describe a potential therapeutic target discovered by single-cell RNA sequencing that can be pharmacologically modulated to increase the efficacy of CAR T cells for lung adenocarcinoma, for which we also present specific biomarkers identified by global metabolomics analysis. We believe that the bioengineering principle demonstrated here will make important contributions to developing new capabilities for preclinical studies of adoptive cell therapies for cancer and other complex diseases.
