## Supplemental Table 3 for "Microengineered transplantation of human solid tumors for in vitro studies of CAR T immunotherapy"

### Sheet: MSEA-Up in high dose
	total	expected	hits	Raw p	Holm p	FDR
Pantothenate and CoA biosynthesis	19	0.285	5	4.81e-06	0.000404	0.000404
Alanine, aspartate and glutamate metabolism	28	0.419	5	3.72e-05	0.00309	0.00156
beta-Alanine metabolism	21	0.314	4	0.000194	0.0159	0.00411
Pyrimidine metabolism	39	0.584	5	0.000196	0.0159	0.00411
Butanoate metabolism	15	0.225	3	0.00119	0.095	0.02
Citrate cycle (TCA cycle)	20	0.299	3	0.00283	0.224	0.0397
Valine, leucine and isoleucine biosynthesis	8	0.12	2	0.00569	0.444	0.0683
Vitamin B6 metabolism	9	0.135	2	0.00725	0.558	0.0761
Arginine biosynthesis	14	0.21	2	0.0175	1	0.163
Valine, leucine and isoleucine degradation	40	0.599	3	0.0202	1	0.17
Aminoacyl-tRNA biosynthesis	48	0.719	3	0.0327	1	0.25
Pyruvate metabolism	22	0.329	2	0.0413	1	0.289
Purine metabolism	65	0.973	3	0.07	1	0.437
Synthesis and degradation of ketone bodies	5	0.0749	1	0.0728	1	0.437
Glycine, serine and threonine metabolism	33	0.494	2	0.0855	1	0.455
D-Glutamine and D-glutamate metabolism	6	0.0898	1	0.0867	1	0.455
Arginine and proline metabolism	38	0.569	2	0.109	1	0.538
Tyrosine metabolism	42	0.629	2	0.129	1	0.601
Selenocompound metabolism	20	0.299	1	0.262	1	1
Propanoate metabolism	23	0.344	1	0.295	1	1
Glycolysis / Gluconeogenesis	26	0.389	1	0.327	1	1
Glyoxylate and dicarboxylate metabolism	32	0.479	1	0.386	1	1

### Sheet: Pathway impact-Up in high dose
	Total	Expected	Hits	Raw p	-LOG10(p)	Holm adjust	FDR	Impact
Pantothenate and CoA biosynthesis	19	0.31871	5	8.8016e-06	5.0554	0.00073934	0.00073934	0.07143
Alanine, aspartate and glutamate metabolism	28	0.46968	5	6.7116e-05	4.1732	0.0055706	0.0028189	0.22356
Citrate cycle (TCA cycle)	20	0.33548	4	0.00025172	3.5991	0.020641	0.0058232	0.18252
beta-Alanine metabolism	21	0.35226	4	0.0003074	3.5123	0.0249	0.0058232	0.5597
Pyrimidine metabolism	39	0.65419	5	0.00034662	3.4601	0.02773	0.0058232	0.16127
Butanoate metabolism	15	0.25161	3	0.0016696	2.7774	0.1319	0.023375	0.14286
Pyruvate metabolism	22	0.36903	3	0.0052261	2.2818	0.40764	0.062713	0.0311
Valine, leucine and isoleucine biosynthesis	8	0.13419	2	0.0071231	2.1473	0.54848	0.074793	0
Vitamin B6 metabolism	9	0.15097	2	0.0090641	2.0427	0.68887	0.084599	0.4902
Glycine, serine and threonine metabolism	33	0.55355	3	0.01638	1.7857	1	0.13759	0.1181
Arginine biosynthesis	14	0.23484	2	0.021761	1.6623	1	0.16617	0
Valine, leucine and isoleucine degradation	40	0.67097	3	0.027444	1.5616	1	0.19211	0.03348
Aminoacyl-tRNA biosynthesis	48	0.80516	3	0.04397	1.3568	1	0.28411	0
Synthesis and degradation of ketone bodies	5	0.083871	1	0.081205	1.0904	1	0.48723	0.6
Purine metabolism	65	1.0903	3	0.092077	1.0359	1	0.48775	0.0181
D-Glutamine and D-glutamate metabolism	6	0.10065	1	0.096667	1.0147	1	0.48775	0
Glyoxylate and dicarboxylate metabolism	32	0.53677	2	0.098711	1.0056	1	0.48775	0.02381
Arginine and proline metabolism	38	0.63742	2	0.13169	0.88043	1	0.61458	0.10165
Tyrosine metabolism	42	0.70452	2	0.15495	0.80981	1	0.68505	0.02463
Selenocompound metabolism	20	0.33548	1	0.28854	0.53979	1	1	0
Propanoate metabolism	23	0.38581	1	0.32422	0.48916	1	1	0
Lysine degradation	25	0.41935	1	0.34705	0.45961	1	1	0
Glycolysis / Gluconeogenesis	26	0.43613	1	0.35818	0.4459	1	1	0
Cysteine and methionine metabolism	33	0.55355	1	0.43115	0.36537	1	1	0
